# OncodriveCLUSTL: a sequence-based clustering method to identify cancer drivers

**DOI:** 10.1101/500132

**Authors:** Claudia Arnedo-Pac, Loris Mularoni, Ferran Muiños, Abel Gonzalez-Perez, Nuria Lopez-Bigas

## Abstract

**Summary:** The identification of the genomic alterations driving tumorigenesis is one of the main goals in oncogenomics research. Given the evolutionary principles of cancer development, computational methods that detect signals of positive selection in the pattern of tumor mutations have been effectively applied in the search for cancer genes. One of these signals is the abnormal clustering of mutations, which has been shown to be complementary to other signals in the detection of driver genes. We have developed OncodriveCLUSTL, a new sequence-based clustering algorithm to detect significant clustering signals across genomic regions. OncodriveCLUSTL is based on a local background model derived from the simulation of mutations accounting for the composition of tri- or penta-nucleotide context substitutions observed in the cohort under study. Our method is able to identify known clusters and *bona-fide* cancer drivers across cohorts of tumor whole-exomes, outperforming the existing OncodriveCLUST algorithm and complementing other methods based on different signals of positive selection. We show that OncodriveCLUSTL may be applied to the analysis of non-coding genomic elements and non-human mutations data.

**Availability and implementation:** OncodriveCLUSTL is available as an installable Python 3.5 package. The source code and running examples are freely available at https://bitbucket.org/bbglab/oncodriveclustl under GNU Affero General Public License.
