## Supplementary Table 1 for "OncodriveCLUSTL: a sequence-based clustering method to identify cancer drivers"

### Sheet: running_parameters_bp
COHORT	SIMULATION	SMOOTHING	CLUSTERING
PCATLAS_WXS_BLCA	31	11	11
PCATLAS_WXS_BRCA	31	15	11
PCATLAS_WXS_CESC	31	11	11
PCATLAS_WXS_COADREAD	31	11	11
PCATLAS_WXS_GBM	31	11	11
PCATLAS_WXS_HNSC	35	11	11
PCATLAS_WXS_KIRC	31	11	11
PCATLAS_WXS_KIRP	31	11	11
PCATLAS_WXS_LGG	31	11	11
PCATLAS_WXS_LIHC	31	11	11
PCATLAS_WXS_LUAD	31	11	11
PCATLAS_WXS_LUSC	31	11	11
PCATLAS_WXS_OV	31	11	11
PCATLAS_WXS_PRAD	31	15	11
PCATLAS_WXS_SARC	31	15	11
PCATLAS_WXS_SKCM	35	15	11
PCATLAS_WXS_STAD	31	11	11
PCATLAS_WXS_THCA	31	15	11
PCATLAS_WXS_UCEC	35	11	11
TCGA505_WGS_PAN	31	21	31
CONNOR_WXS_LIVER_MOUSE	31	11	11
